# Developmental Alcohol Exposure in Drosophila: Effects on Adult Phenotypes and Gene Expression in the Brain

**DOI:** 10.1101/2021.04.22.440913

**Authors:** Sneha S. Mokashi, Vijay Shankar, Rebecca A. MacPherson, Rachel C. Hannah, Trudy F. C. Mackay, Robert R. H. Anholt

**Affiliations:** Department of Genetics and Biochemistry and Center for Human Genetics, Clemson University, Greenwood, SC29646, USA

**Keywords:** behavioral genetics, single cell RNA sequencing, transcriptomics, model organism, Fetal Alcohol Spectrum Disorder, interaction networks

## Abstract

Fetal alcohol exposure can lead to developmental abnormalities, intellectual disability, and behavioral changes, collectively termed fetal alcohol spectrum disorder (FASD). In 2015, the Centers for Disease Control found that 1 in 10 pregnant women report alcohol use and more than 3 million women in the USA are at risk of exposing their developing baby to alcohol. *Drosophila melanogaster* is an excellent genetic model to study developmental effects of alcohol exposure because many individuals of the same genotype can be reared rapidly and economically under controlled environmental conditions. Flies exposed to alcohol undergo physiological and behavioral changes that resemble human alcohol-related phenotypes. Here, we show that adult flies that developed on ethanol-supplemented medium have decreased viability, reduced sensitivity to ethanol, and disrupted sleep and activity patterns. To assess the effects of exposure to alcohol during development on brain gene expression, we performed single cell RNA sequencing and resolved cell clusters with differentially expressed genes which represent distinct neuronal and glial populations. Differential gene expression showed extensive sexual dimorphism with little overlap between males and females. Gene expression differences following developmental alcohol exposure were similar to previously reported differential gene expression following cocaine consumption, suggesting that common neural substrates respond to both drugs. Genes associated with glutathione metabolism, lipid transport, glutamate and GABA metabolism, and vision feature in sexually dimorphic global multi-cluster interaction networks. Our results provide a blueprint for translational studies on alcohol-induced effects on gene expression in the brain that may contribute to or result from FASD in human populations.
