## Supplementary Table S1 for "Developmental Alcohol Exposure in Drosophila: Effects on Adult Phenotypes and Gene Expression in the Brain"

### Sheet: Viability
ANOVA for Viability. Treatment is a fixed effect. "df": degrees of freedom; "SS": Type III Sums of Squares; "MS": Mean square.
Phenotype; Analysis	Source of Variation	df	SS	MS	F-value	P-value
Viability	Treatment	1	165.538	165.538	7.42	0.009
	Error	48	1071.04	22.3134

### Sheet: Sleep and Activity
Mixed model ANOVAs for Drosophila Activity Monitor Sleep and Activity Phenotypes. Treatment and Sex are fixed effects, Replicate (Rep) is random. "df": degrees of freedom; "SS": Type III Sums of Squares; "MS": Mean square.
Phenotype; Analysis	Source of Variation	df	SS	MS	F-value	P-value
Proportion of Daytime Asleep; Full Model	Treatment	1	0.037776	0.037776	0.76	0.4312
	Sex	1	1.98303	1.98303	40.14	0.0032
	Treatment×Sex	1	0.000284	0.000284	0.01	0.9432
	Rep(Treatment×Sex)	4	0.198107	0.049527	8.14	<.0001
	Error	236	1.43598	0.006085
Proportion of Daytime Asleep; By Sex - Males	Treatment	1	0.032618	0.032618	5.82	0.0173
	Rep(Treatment)	2	0.095343	0.047671	8.51	0.0003
	Error	122	0.683241	0.0056
Proportion of Daytime Asleep; By Sex - Females	Treatment	1	0.052203	0.052203	7.91	0.0058
	Rep(Treatment)	2	0.102764	0.051382	7.78	0.0007
	Error	114	0.75274	0.006603
Proportion of Nighttime Asleep; Full Model	Treatment	1	0.013222	0.013222	0.62	0.4749
	Sex	1	0.146455	0.146455	6.87	0.0586
	Treatment×Sex	1	0.038573	0.038573	1.81	0.2496
	Rep(Treatment×Sex)	4	0.08542	0.021355	3.51	0.0083
	Error	236	1.43405	0.006076
Proportion of Nighttime Asleep; By Sex - Males	Treatment	1	3.9602e-05	3.9602e-05	0.01	0.9229
	Rep(Treatment)	2	0.004265	0.002133	0.51	0.6037
	Error	122	0.51339	0.004208
Proportion of Nighttime Asleep; By Sex - Females	Treatment	1	0.033593	0.033593	4.16	0.0437
	Rep(Treatment)	2	0.081155	0.040577	5.02	0.0081
	Error	114	0.920655	0.008076
Locomotor Activity; Full Model	Treatment	1	371919	371919	0.79	0.4233
	Sex	1	1879552	1879552	4.01	0.1157
	Treatment×Sex	1	104881	104881	0.22	0.6608
	Rep(Treatment×Sex)	4	1878675	469669	5.4	0.0004
	Error	236	20510822	86910
Locomotor Activity; By Sex - Males	Treatment	1	64856	64856	1.2	0.2755
	Rep(Treatment)	2	708263	354132	6.55	0.002
	Error	122	6594826	54056
Locomotor Activity; By Sex - Females	Treatment	1	692804	692804	5.68	0.0189
	Rep(Treatment)	2	1170412	585206	4.79	0.01
	Error	114	13915996	122070
Activity Bout Count - Daytime; Full Model	Treatment	1	3.34056	3.34056	0	0.9736
	Sex	1	26705	26705	9.92	0.0344
	Treatment×Sex	1	1736.32	1736.32	0.65	0.4668
	Rep(Treatment×Sex)	4	10787	2696.67	4.57	0.0014
	Error	236	139138	589.57
Activity Bout Count - Daytime; By Sex - Males	Treatment	1	3927.49	3927.49	8.4	0.0044
	Rep(Treatment)	2	7763.72	3881.86	8.4	0.0044
	Error	122	57016	467.346
Activity Bout Count - Daytime; By Sex - Females	Treatment	1	2556.17	2556.17	3.55	0.0622
	Rep(Treatment)	2	3022.95	1511.47	2.1	0.1274
	Error	114	82122	720.371
Activity Bout Count - Nighttime; Full Model	Treatment	1	1500.66	1500.66	0.67	0.4586
	Sex	1	14588	14588	6.52	0.0629
	Treatment×Sex	1	6439.08	6439.08	2.88	0.1648
	Rep(Treatment×Sex)	4	8960.53	2240.13	3.41	0.0098
	Error	236	154969	656.649
Activity Bout Count - Nighttime; By Sex - Males	Treatment	1	1.52075	1.52075	0	0.959
	Rep(Treatment)	2	316.592	158.296	0.28	0.7594
	Error	122	70003	573.794
Activity Bout Count - Nighttime; By Sex - Females	Treatment	1	3846.74	3846.74	5.16	0.025
	Rep(Treatment)	2	8643.94	4321.97	5.8	0.004
	Error	114	84966	745.319

### Sheet: Ethanol Sensitivity
ANOVAs for Ethanol Sensitivity. Treatment and Sex are fixed effects. "df": degrees of freedom; "SS": Type III Sums of Squares; "MS": Mean square.
Phenotype; Analysis	Source of Variation	df	SS	MS	F-value	P-value
Ethanol Sensitivity (sedation); Full Model	Treatment	1	542530	542530	21.84	<.0001
	Sex	1	210239	210239	8.47	0.0041
	Treatment×Sex	1	81.1517	81.1517	0	0.9545
	Error	182	4520098	24836
Ethanol Sensitivity (sedation); By Sex - Males	Treatment	1	284344	284344	10.77	0.0015
	Error	93	2.45628e+06	26411.6
Ethanol Sensitivity (sedation); By Sex - Females	Treatment	1	258842	258842	11.16	0.0012
	Error	89	2.06382e+06	23189
