## Supplementary Table S2 for "Developmental Alcohol Exposure in Drosophila: Effects on Adult Phenotypes and Gene Expression in the Brain"

### Sheet: Sheet1
Table S2: Sequencing statistics
Sample	Estimated Number of Cells	Mean Reads per Cell	Median Genes per Cell	Number of Reads	Valid Barcodes	Sequencing Saturation	Q30 Bases in Barcode	Q30 Bases in RNA Read	Q30 Bases in Sample Index	Q30 Bases in UMI	Reads Mapped to Genome	Reads Mapped Confidently to Genome	Reads Mapped Confidently to Intergenic Regions	Reads Mapped Confidently to Intronic Regions	Reads Mapped Confidently to Exonic Regions	Reads Mapped Confidently to Transcriptome	Reads Mapped Antisense to Gene	Fraction Reads in Cells	Total Genes Detected	Median UMI Counts per Cell
1_F_R_1	9823	8231	661	80856647	0.972	0.407	0.972	0.957	0.96	0.969	0.92	0.738	0.052	0.068	0.618	0.57	0.013	0.649	11917	1147
2_F_E_1	16292	7849	799	127884807	0.975	0.359	0.972	0.958	0.969	0.969	0.928	0.863	0.04	0.087	0.736	0.677	0.014	0.777	12570	1530
3_F_R_2	11812	9143	863	108000351	0.975	0.363	0.972	0.958	0.953	0.969	0.942	0.861	0.055	0.09	0.716	0.661	0.019	0.745	12368	1608
4_F_E_2	10884	16094	752	175177743	0.973	0.582	0.972	0.958	0.956	0.969	0.906	0.747	0.062	0.064	0.621	0.566	0.016	0.61	12452	1389
5_M_R_1	18774	10687	843	200638137	0.978	0.386	0.972	0.955	0.954	0.97	0.922	0.705	0.051	0.06	0.594	0.553	0.01	0.729	13292	1566
6_M_E_1	12761	12663	1065	161600288	0.981	0.396	0.972	0.956	0.955	0.97	0.945	0.801	0.061	0.066	0.674	0.633	0.011	0.727	12680	2038
7_M_R_2	17309	5902	756	102160641	0.98	0.263	0.972	0.957	0.962	0.97	0.937	0.76	0.038	0.067	0.655	0.608	0.013	0.783	12834	1319
8_M_E_2	10916	9065	710	98960232	0.979	0.303	0.969	0.954	0.946	0.968	0.926	0.668	0.063	0.058	0.547	0.509	0.011	0.64	12491	1224
Average	13571.4	9954.25	806.125	1.3191e+08	0.976625	0.382375	0.971625	0.956625	0.956875	0.96925	0.92825	0.767875	0.05275	0.07	0.645125	0.597125	0.013375	0.7075	12575.5	1477.62
STDEV	3391.47	3181.24	123.869	4.24974e+07	0.00333542	0.0942094	0.00106066	0.00150594	0.00685435	0.000707107	0.0128369	0.0698333	0.00961769	0.0119403	0.0629885	0.0576726	0.00297309	0.0657528	394.646	279.854
Total	108571	79634		1055278846
									F denotes females and M denotes males. C indicates control medium and E ethanol-supplemented medium. The numbers indicate replicates 1 and 2.
