## Supplementary Table S3 for "Developmental Alcohol Exposure in Drosophila: Effects on Adult Phenotypes and Gene Expression in the Brain"

### Sheet: scETOH_cluster_markers_top10
Table S3: Genes used to annotate cell clusters
cluster	gene	FBGN	Symbol	avg_diff	p_val	p_val_adj
0	CG9650	FBgn0029939	CG9650	0.637558	2.94695e-255	3.38958e-251
0	CG11186	FBgn0019650	toy	0.607446	9.31013e-225	1.07085e-220
0	CG33996	FBgn0034286	dpr13	0.542208	1.7568e-143	2.02068e-139
0	CG4838	FBgn0028644	beat-Ic	0.516626	4.81581e-122	5.53915e-118
1	CG2052	FBgn0262636	dati	0.725736	0	0
1	CG10697	FBgn0000422	Ddc	0.634712	0	0
1	CG33517	FBgn0053517	Dop2R	0.603338	0	0
1	CR44024	FBgn0264794	lncRNA:CR44024	0.596285	0	0
1	CR31400	FBgn0001234	lncRNA:Hsromega	0.560978	0	0
1	CG43744	FBgn0264001	bru3	0.506865	0	0
1	CG31000	FBgn0011224	heph	0.628277	2.05216e-304	2.3604e-300
1	CG8216	FBgn0033358	spab	0.501813	2.40668e-272	2.76816e-268
2	CG9887	FBgn0031424	VGlut	1.40822	0	0
2	CG2269	FBgn0033484	CG2269	0.910936	0	0
2	CG3441	FBgn0035092	Nplp1	0.812287	0	0
2	CG33517	FBgn0053517	Dop2R	0.779745	0	0
2	CG32017	FBgn0052017	CG32017	0.75018	0	0
2	CG31795	FBgn0031294	IA-2	0.719936	0	0
2	CG43744	FBgn0264001	bru3	0.666619	0	0
2	CG1691	FBgn0285926	Imp	0.637077	0	0
2	CG10804	FBgn0029663	CG10804	0.629527	0	0
2	CG4577	FBgn0031306	CG4577	0.80169	5.12055e-254	5.88966e-250
3	CG17228	FBgn0004595	pros	1.90457	0	0
3	CG2052	FBgn0262636	dati	1.13712	0	0
3	CG46301	FBgn0283651	CG46301	0.790637	0	0
3	CR44024	FBgn0264794	lncRNA:CR44024	0.781994	0	0
3	CG8216	FBgn0033358	spab	0.779038	0	0
3	CG11030	FBgn0031736	CG11030	0.733292	0	0
3	CG30040	FBgn0086677	jeb	0.65411	0	0
3	CG11354	FBgn0026411	Lim1	0.599387	0	0
3	CR31400	FBgn0001234	lncRNA:Hsromega	0.566459	0	0
3	CG11491	FBgn0283451	br	0.675127	1.24438e-227	1.43128e-223
4	CG9887	FBgn0031424	VGlut	1.37178	0	0
4	CG34355	FBgn0085384	CG34355	1.05215	0	0
4	CG9650	FBgn0029939	CG9650	0.701517	0	0
4	CG5099	FBgn0011666	msi	0.516204	2.23434e-221	2.56993e-217
4	CG6575	FBgn0015229	glec	0.529443	9.64147e-129	1.10896e-124
4	CG10804	FBgn0029663	CG10804	0.501802	8.5039e-124	9.78119e-120
4	CG7590	FBgn0041094	scyl	0.555082	1.99419e-97	2.29371e-93
4	CG31163	FBgn0051163	SKIP	0.529293	2.4958e-67	2.87067e-63
5	CG2297	FBgn0033268	Obp44a	2.30226	0	0
5	CG15201	FBgn0030272	CG15201	1.68002	0	0
5	CG9686	FBgn0030158	CG9686	1.26067	0	0
5	CG8369	FBgn0040532	CG8369	1.20983	0	0
5	CG6186	FBgn0022355	Tsf1	1.09165	0	0
5	CG9470	FBgn0002868	MtnA	1.08309	0	0
5	CG12269	FBgn0038665	euc	1.05559	0	0
5	CG9261	FBgn0015777	nrv2	0.856995	0	0
5	CG10433	FBgn0034638	CG10433	0.729769	0	0
5	CG15209	FBgn0030237	CG15209	0.712116	0	0
6	CG8216	FBgn0033358	spab	1.67375	0	0
6	CG30040	FBgn0086677	jeb	1.50507	0	0
6	CG31221	FBgn0051221	CG31221	1.43981	0	0
6	CG31000	FBgn0011224	heph	1.04547	0	0
6	CG14762	FBgn0033250	CG14762	0.933178	0	0
6	CG31795	FBgn0031294	IA-2	0.913469	0	0
6	CG4577	FBgn0031306	CG4577	0.904048	0	0
6	CG7708	FBgn0038641	ChT	0.84429	0	0
6	CR31400	FBgn0001234	lncRNA:Hsromega	0.836773	0	0
6	CG1691	FBgn0285926	Imp	0.811216	0	0
7	CG10037	FBgn0086680	vvl	1.32826	0	0
7	CG17594	FBgn0287186	scro	1.03507	0	0
7	CG6702	FBgn0004580	Cbp53E	0.89891	0	0
7	CG11387	FBgn0004198	ct	0.778293	0	0
7	CG32169	FBgn0260943	Rbp6	0.632138	0	0
7	CG2016	FBgn0250839	CG2016	0.586147	3.08015e-215	3.54279e-211
7	CG9650	FBgn0029939	CG9650	0.798126	7.61696e-215	8.76103e-211
7	CG3653	FBgn0028369	kirre	0.707243	1.55717e-107	1.79106e-103
7	CG3166	FBgn0000097	aop	0.982388	2.05725e-70	2.36625e-66
7	CG10145	FBgn0020269	mspo	0.634827	8.97407e-58	1.0322e-53
8	CG14989	FBgn0035495	CG14989	1.90581	0	0
8	CG14994	FBgn0004516	Gad1	1.72527	0	0
8	CG32017	FBgn0052017	CG32017	0.791953	0	0
8	CG8394	FBgn0033911	VGAT	0.605849	0	0
8	CG10804	FBgn0029663	CG10804	0.589215	0	0
8	CG2105	FBgn0033192	Corin	0.527978	3.84153e-251	4.41853e-247
8	CG3441	FBgn0035092	Nplp1	0.592804	7.94631e-242	9.13985e-238
8	CG33517	FBgn0053517	Dop2R	0.510472	5.22519e-189	6.01001e-185
8	CG12594	FBgn0037941	CG12594	0.529096	1.22652e-173	1.41074e-169
8	CG34391	FBgn0085420	DIP-delta	0.510803	3.45433e-157	3.97317e-153
9	CG3578	FBgn0000179	bi	1.42139	0	0
9	CG6919	FBgn0038980	Octbeta1R	1.07481	0	0
9	CG14989	FBgn0035495	CG14989	0.878202	0	0
9	CG2016	FBgn0250839	CG2016	0.869189	0	0
9	CG14994	FBgn0004516	Gad1	0.705013	0	0
9	CG34358	FBgn0085387	shakB	1.09148	9.69279e-289	1.11486e-284
9	CG44425	FBgn0265598	Bx	0.846914	3.48239e-226	4.00545e-222
9	CG32538	FBgn0086778	nAChRalpha7	0.694735	4.37537e-218	5.03255e-214
9	CG13739	FBgn0033403	CG13739	0.699968	1.04887e-194	1.20642e-190
9	CG13758	FBgn0260753	Pdfr	0.680439	2.07657e-176	2.38847e-172
10	CG13636	FBgn0039232	sosie	2.62473	0	0
10	CG9151	FBgn0000028	acj6	2.00496	0	0
10	CG4128	FBgn0032151	nAChRalpha6	1.84147	0	0
10	CG4838	FBgn0028644	beat-Ic	1.54428	0	0
10	CG9896	FBgn0034808	CG9896	1.51446	0	0
10	CG7503	FBgn0005775	Con	1.3166	0	0
10	CG7644	FBgn0028645	beat-Ib	1.31054	0	0
10	CG14734	FBgn0037976	Tk	1.2945	0	0
10	CG10002	FBgn0000659	fkh	1.23988	0	0
10	CG14334	FBgn0038498	beat-IIa	1.36083	2.90234e-216	3.33827e-212
11	CG42750	FBgn0261804	CG42750	1.92465	0	0
11	CG18024	FBgn0029123	SoxN	1.90436	0	0
11	CG33696	FBgn0053696	CNMaR	1.8814	0	0
11	CG9151	FBgn0000028	acj6	1.83796	0	0
11	CG14340	FBgn0031302	CG14340	1.7041	0	0
11	CG11354	FBgn0026411	Lim1	1.67846	0	0
11	CG34340	FBgn0085369	Drgx	1.66238	0	0
11	CG4871	FBgn0035050	SiaT	1.5626	0	0
11	CG5481	FBgn0002543	robo2	1.47012	0	0
11	CG11153	FBgn0039938	Sox102F	1.42861	0	0
12	CG2239	FBgn0027654	jdp	1.98642	0	0
12	CG15862	FBgn0022382	Pka-R2	1.89354	0	0
12	CG44011	FBgn0264753	Rgk1	1.87534	0	0
12	CG10251	FBgn0043005	prt	1.79446	0	0
12	CG45477	FBgn0267033	mamo	1.79362	0	0
12	CG4379	FBgn0000273	Pka-C1	1.78254	0	0
12	CG7437	FBgn0262737	mub	1.68019	0	0
12	CG9533	FBgn0003301	rut	1.66799	0	0
12	CG32204	FBgn0052204	CG32204	1.66409	0	0
12	CG1691	FBgn0285926	Imp	1.59155	0	0
13	CG9887	FBgn0031424	VGlut	2.14106	0	0
13	CG34355	FBgn0085384	CG34355	0.733062	0	0
13	CG32490	FBgn0041605	cpx	0.690823	0	0
13	CG10804	FBgn0029663	CG10804	0.659877	1.42512e-221	1.63917e-217
13	CG9650	FBgn0029939	CG9650	0.519849	5.08649e-110	5.85048e-106
13	CR45312	FBgn0266851	lncRNA:CR45312	0.569839	7.9501e-107	9.14421e-103
13	CG14904	FBgn0020907	Scp2	0.803384	5.5408e-98	6.37303e-94
14	CG14989	FBgn0035495	CG14989	1.7725	0	0
14	CG14994	FBgn0004516	Gad1	1.50491	0	0
14	CG10699	FBgn0002023	Lim3	1.13734	0	0
14	CG5099	FBgn0011666	msi	0.59051	2.03587e-216	2.34166e-212
14	CG10804	FBgn0029663	CG10804	0.626077	2.86871e-189	3.29958e-185
14	CG32698	FBgn0052698	CARPB	0.923222	9.10436e-189	1.04718e-184
14	CG3441	FBgn0035092	Nplp1	0.806437	1.33131e-161	1.53127e-157
14	CR45312	FBgn0266851	lncRNA:CR45312	0.654865	8.75744e-118	1.00728e-113
14	CG8861	FBgn0037676	CG8861	0.642668	9.7029e-106	1.11603e-101
14	CG34391	FBgn0085420	DIP-delta	0.6475	1.84064e-100	2.1171e-96
15	CG4899	FBgn0011693	Pdh	3.60991	0	0
15	CG4784	FBgn0036619	Cpr72Ec	2.84942	0	0
15	CG6783	FBgn0037913	fabp	2.80261	0	0
15	CG1561	FBgn0030317	pkm	2.68626	0	0
15	CG6870	FBgn0032652	CG6870	2.66596	0	0
15	CG11390	FBgn0011695	EbpIII	2.64993	0	0
15	CG18817	FBgn0029508	Tsp42Ea	2.37265	0	0
15	CG40485	FBgn0069973	CG40485	2.05998	0	0
15	CG6781	FBgn0086348	se	2.049	0	0
15	CG16936	FBgn0027590	GstE12	2.048	0	0
16	CG14994	FBgn0004516	Gad1	2.11554	0	0
16	CG14989	FBgn0035495	CG14989	2.10107	0	0
16	CG7105	FBgn0045038	Proc	1.07922	0	0
16	CG17117	FBgn0001235	hth	0.970339	0	0
16	CG10804	FBgn0029663	CG10804	0.960405	0	0
16	CG8394	FBgn0033911	VGAT	0.78549	0	0
16	CG32017	FBgn0052017	CG32017	0.784281	0	0
16	CG1691	FBgn0285926	Imp	0.736995	0	0
16	CG10699	FBgn0002023	Lim3	0.708808	0	0
16	CG3441	FBgn0035092	Nplp1	0.869843	1.39103e-286	1.59996e-282
17	CG33197	FBgn0265487	mbl	1.11978	0	0
17	CG1691	FBgn0285926	Imp	1.00813	0	0
17	CG31345	FBgn0051345	CG31345	0.91203	0	0
17	CG7708	FBgn0038641	ChT	0.670562	0	0
17	CG12345	FBgn0000303	ChAT	0.602725	0	0
17	CG34387	FBgn0259108	futsch	0.594262	0	0
17	CG16944	FBgn0003360	sesB	0.588787	0	0
17	CG10527	FBgn0034583	CG10527	0.598655	1.63091e-299	1.87587e-295
17	CR31400	FBgn0001234	lncRNA:Hsromega	0.55248	9.25587e-240	1.06461e-235
17	CG17117	FBgn0001235	hth	0.65484	4.08164e-183	4.6947e-179
18	CG18024	FBgn0029123	SoxN	1.31234	0	0
18	CG13636	FBgn0039232	sosie	1.07954	0	0
18	CG17594	FBgn0287186	scro	1.03645	0	0
18	CG11387	FBgn0004198	ct	0.947695	0	0
18	CG6702	FBgn0004580	Cbp53E	0.910769	0	0
18	CG7503	FBgn0005775	Con	0.813515	2.1643e-151	2.48938e-147
18	CG34378	FBgn0085407	Pvf3	0.805888	8.18626e-114	9.41584e-110
18	CG9650	FBgn0029939	CG9650	0.685929	1.97602e-109	2.27282e-105
18	CG3166	FBgn0000097	aop	1.0944	3.57732e-102	4.11464e-98
18	CG34392	FBgn0085421	Epac	0.799751	3.32206e-88	3.82104e-84
19	CG6117	FBgn0000489	Pka-C3	2.4138	0	0
19	CG2016	FBgn0250839	CG2016	1.82056	0	0
19	CG13636	FBgn0039232	sosie	1.77651	0	0
19	CG1794	FBgn0033438	Mmp2	1.66994	0	0
19	CG12424	FBgn0033987	ckn	1.61412	0	0
19	CG43078	FBgn0262508	CG43078	1.55678	0	0
19	CG14734	FBgn0037976	Tk	1.51635	0	0
19	CG31221	FBgn0051221	CG31221	1.48937	0	0
19	CG34392	FBgn0085421	Epac	1.35423	0	0
19	CG42458	FBgn0259935	CG42458	1.29861	0	0
20	CG17228	FBgn0004595	pros	1.63114	0	0
20	CG9887	FBgn0031424	VGlut	1.17147	0	0
20	CG2052	FBgn0262636	dati	0.972707	0	0
20	CR31451	FBgn0051451	lncRNA:CR31451	0.723047	0	0
20	CR44024	FBgn0264794	lncRNA:CR44024	0.698238	0	0
20	CG43744	FBgn0264001	bru3	0.691775	3.67088e-290	4.22225e-286
20	CG32017	FBgn0052017	CG32017	0.630827	1.33319e-254	1.53344e-250
20	CG11030	FBgn0031736	CG11030	0.632744	1.66732e-242	1.91776e-238
20	CG6123	FBgn0030913	CG6123	0.643205	7.00432e-224	8.05637e-220
20	CG46301	FBgn0283651	CG46301	0.70801	3.0861e-190	3.54963e-186
21	CG14989	FBgn0035495	CG14989	1.62829	0	0
21	CG17228	FBgn0004595	pros	1.5973	0	0
21	CG14994	FBgn0004516	Gad1	1.51413	0	0
21	CG2052	FBgn0262636	dati	0.916085	0	0
21	CR44024	FBgn0264794	lncRNA:CR44024	0.641557	0	0
21	CR31451	FBgn0051451	lncRNA:CR31451	0.613199	0	0
21	CG3385	FBgn0005636	nvy	0.60752	5.07443e-244	5.8366e-240
21	CG32017	FBgn0052017	CG32017	0.624807	5.0426e-242	5.8e-238
21	CG11030	FBgn0031736	CG11030	0.598557	5.20328e-237	5.98481e-233
21	CG46301	FBgn0283651	CG46301	0.541696	2.56173e-161	2.94651e-157
22	CG9908	FBgn0000459	disco	1.29878	0	0
22	CG32577	FBgn0285879	disco-r	1.19695	0	0
22	CG31221	FBgn0051221	CG31221	1.1017	0	0
22	CG14762	FBgn0033250	CG14762	0.764776	3.21214e-274	3.6946e-270
22	CG33147	FBgn0053147	Hs3st-A	0.577293	1.67983e-174	1.93214e-170
22	CG33955	FBgn0031414	eys	0.60357	2.81852e-143	3.24186e-139
22	CG6014	FBgn0261258	rgn	0.642838	9.13573e-143	1.05079e-138
22	CG11280	FBgn0010452	trn	0.699305	3.76872e-133	4.33478e-129
22	CG11153	FBgn0039938	Sox102F	0.639253	2.22546e-129	2.55972e-125
22	CG5907	FBgn0083228	Frq2	0.572158	2.74331e-129	3.15536e-125
23	CG9394	FBgn0034588	CG9394	3.08392	0	0
23	CG1552	FBgn0030258	CG1552	2.88267	0	0
23	CG1743	FBgn0001145	Gs2	2.8054	0	0
23	CG11910	FBgn0039332	alrm	2.74508	0	0
23	CG8369	FBgn0040532	CG8369	2.58249	0	0
23	CG1732	FBgn0039915	Gat	2.45498	0	0
23	CG2297	FBgn0033268	Obp44a	2.44992	0	0
23	CG3039	FBgn0004646	ogre	2.41652	0	0
23	CG4409	FBgn0034128	CG4409	2.387	0	0
23	CG15209	FBgn0030237	CG15209	2.38363	0	0
24	CG3747	FBgn0026439	Eaat1	3.54458	0	0
24	CG2016	FBgn0250839	CG2016	3.3989	0	0
24	CG15522	FBgn0039723	CG15522	3.18064	0	0
24	CG14274	FBgn0032023	CG14274	3.01065	0	0
24	CG10868	FBgn0004882	orb	2.33687	0	0
24	CG32444	FBgn0043783	CG32444	2.20538	0	0
24	CG33976	FBgn0038063	Octbeta2R	2.10418	0	0
24	CG9796	FBgn0038149	GILT1	2.10327	0	0
24	CG32626	FBgn0052626	AMPdeam	2.05408	0	0
24	CG34351	FBgn0085380	dcma	1.98271	0	0
25	CG15862	FBgn0022382	Pka-R2	1.89355	0	0
25	CG44011	FBgn0264753	Rgk1	1.64536	0	0
25	CG1429	FBgn0011656	Mef2	1.59968	0	0
25	CG4952	FBgn0005677	dac	1.57363	0	0
25	CG6383	FBgn0259685	crb	1.54903	0	0
25	CG18389	FBgn0264490	Eip93F	1.54705	0	0
25	CG10251	FBgn0043005	prt	1.5049	0	0
25	CG7437	FBgn0262737	mub	1.47885	0	0
25	CG5905	FBgn0029843	Nep1	1.44659	0	0
25	CG4379	FBgn0000273	Pka-C1	1.40451	0	0
26	CG6713	FBgn0011676	Nos	2.07669	0	0
26	CG14989	FBgn0035495	CG14989	1.94112	0	0
26	CG14994	FBgn0004516	Gad1	1.57069	0	0
26	CG13698	FBgn0036773	CG13698	1.20072	0	0
26	CG9896	FBgn0034808	CG9896	1.14699	0	0
26	CG33152	FBgn0008636	hbn	1.12048	0	0
26	CG7018	FBgn0005658	Ets65A	1.11346	0	0
26	CG34378	FBgn0085407	Pvf3	1.10669	0	0
26	CG44425	FBgn0265598	Bx	1.28976	3.80597e-299	4.37763e-295
26	CG6919	FBgn0038980	Octbeta1R	1.28966	3.55292e-290	4.08657e-286
27	CG1552	FBgn0030258	CG1552	3.24052	0	0
27	CG8369	FBgn0040532	CG8369	3.19024	0	0
27	CG16743	FBgn0032322	CG16743	3.13804	0	0
27	CG4409	FBgn0034128	CG4409	3.01326	0	0
27	CG9027	FBgn0033631	Sod3	3.00779	0	0
27	CG3940	FBgn0037788	CAH7	2.92832	0	0
27	CG14141	FBgn0036146	nkt	2.90149	0	0
27	CG9261	FBgn0015777	nrv2	2.86787	0	0
27	CG7888	FBgn0036116	CG7888	2.819	0	0
27	CG10091	FBgn0038020	GstD9	2.81645	0	0
28	CG18598	FBgn0038589	CG18598	2.38327	0	0
28	CG42698	FBgn0261588	pdm3	1.81377	0	0
28	CG11956	FBgn0263236	SP1029	1.21372	0	0
28	CG2872	FBgn0266429	AstA-R1	1.15604	9.06577e-216	1.04274e-211
28	CG9734	FBgn0027657	glob1	0.971901	1.8308e-214	2.10579e-210
28	CG4192	FBgn0028370	kek3	1.07454	6.02893e-179	6.93447e-175
28	CG11000	FBgn0263353	CG11000	1.25536	4.01307e-169	4.61584e-165
28	CG10145	FBgn0020269	mspo	1.00598	2.07015e-151	2.38109e-147
28	CG42346	FBgn0259677	CG42346	1.009	1.19717e-113	1.37698e-109
28	CG6919	FBgn0038980	Octbeta1R	1.06699	1.4187e-60	1.63179e-56
29	CG4550	FBgn0002940	ninaE	4.46581	0	0
29	CG5962	FBgn0000121	Arr2	4.41131	0	0
29	CG5711	FBgn0000120	Arr1	4.30874	0	0
29	CG18345	FBgn0005614	trpl	3.26709	0	0
29	CG5125	FBgn0002938	ninaC	3.21507	0	0
29	CG10233	FBgn0087005	rtp	3.11271	0	0
29	CG8770	FBgn0004623	Gbeta76C	2.89282	0	0
29	CG7875	FBgn0003861	trp	2.88845	0	0
29	CG3504	FBgn0001263	inaD	2.76781	0	0
29	CG6518	FBgn0004784	inaC	2.46071	0	0
30	CG13968	FBgn0032840	sNPF	1.88981	0	0
30	CG14989	FBgn0035495	CG14989	1.80724	0	0
30	CG14994	FBgn0004516	Gad1	1.66011	0	0
30	CG6713	FBgn0011676	Nos	1.41125	0	0
30	CG10699	FBgn0002023	Lim3	1.41034	0	0
30	CG11294	FBgn0030058	CG11294	1.25333	0	0
30	CG11387	FBgn0004198	ct	1.25095	0	0
30	CG34378	FBgn0085407	Pvf3	1.16585	5.33495e-253	6.13625e-249
30	CG33126	FBgn0053126	NLaz	1.2306	2.35154e-158	2.70474e-154
30	CG13739	FBgn0033403	CG13739	1.15616	2.28146e-135	2.62413e-131
31	CG9151	FBgn0000028	acj6	1.43044	0	0
31	CG10002	FBgn0000659	fkh	1.31276	0	0
31	CR45223	FBgn0266750	lncRNA:CR45223	1.22024	0	0
31	CG14322	FBgn0038532	CG14322	0.872808	1.1922e-169	1.37126e-165
31	CG5907	FBgn0083228	Frq2	0.92437	2.26086e-153	2.60044e-149
31	CG15138	FBgn0032629	beat-IIIc	1.30115	1.37699e-141	1.58382e-137
31	CG6014	FBgn0261258	rgn	0.761846	2.84844e-133	3.27628e-129
31	CG11186	FBgn0019650	toy	0.693775	1.95846e-132	2.25263e-128
31	CG43902	FBgn0264503	CG43902	0.878879	4.40486e-130	5.06647e-126
31	CG43224	FBgn0262869	Gfrl	0.734191	9.04141e-118	1.03994e-113
32	CG34358	FBgn0085387	shakB	2.50486	0	0
32	CG31345	FBgn0051345	CG31345	2.22285	0	0
32	CG18598	FBgn0038589	CG18598	2.20231	0	0
32	CG10947	FBgn0032857	CG10947	1.84189	0	0
32	CG11000	FBgn0263353	CG11000	1.77778	0	0
32	CG12758	FBgn0034408	sano	1.77004	0	0
32	CG9656	FBgn0001138	grn	1.72063	0	0
32	CG2872	FBgn0266429	AstA-R1	1.6086	0	0
32	CG9813	FBgn0038143	CG9813	1.52327	0	0
32	CG44422	FBgn0265595	CG44422	1.50057	5.71441e-239	6.57272e-235
33	CG3168	FBgn0029896	CG3168	3.57433	0	0
33	CG6910	FBgn0036262	CG6910	3.36047	0	0
33	CG8050	FBgn0004629	Cys	3.07469	0	0
33	CG14687	FBgn0037835	CG14687	3.06558	0	0
33	CG10433	FBgn0034638	CG10433	2.87095	0	0
33	CG4797	FBgn0034909	CG4797	2.79927	0	0
33	CG6378	FBgn0026562	SPARC	2.78863	0	0
33	CG30035	FBgn0050035	Tret1-1	2.68053	0	0
33	CG7224	FBgn0031971	Sirup	2.67509	0	0
33	CG9285	FBgn0000454	Dip-B	2.6534	0	0
34	CG15855	FBgn0004910	Eip63F-1	1.80304	0	0
34	CG14274	FBgn0032023	CG14274	1.75856	0	0
34	CG43795	FBgn0264339	CG43795	1.58827	0	0
34	CG42674	FBgn0261556	CG42674	1.43481	5.69229e-301	6.54727e-297
34	CG42318	FBgn0260941	app	1.50267	4.04851e-267	4.6566e-263
34	CG42342	FBgn0259244	CG42342	1.4351	1.01535e-262	1.16786e-258
34	CG8641	FBgn0035733	CG8641	1.41493	1.05064e-189	1.20844e-185
34	CG33197	FBgn0265487	mbl	1.94424	3.10987e-99	3.57697e-95
34	CG5744	FBgn0030897	Frq1	1.45423	1.95341e-88	2.24682e-84
34	CG3257	FBgn0034978	CG3257	1.39763	1.37659e-80	1.58335e-76
35	CG14687	FBgn0037835	CG14687	3.16741	0	0
35	CG13094	FBgn0032048	Dh31	2.27513	0	0
35	CG5905	FBgn0029843	Nep1	2.00974	0	0
35	CG42817	FBgn0261999	Ca-Ma2d	1.90842	0	0
35	CG44012	FBgn0266756	btsz	1.48437	0	0
35	CG8246	FBgn0003130	Poxn	1.42665	0	0
35	CG10605	FBgn0015919	caup	1.39155	0	0
35	CG2239	FBgn0027654	jdp	1.9498	2.29065e-306	2.63471e-302
35	CG14989	FBgn0035495	CG14989	1.55586	4.82535e-268	5.55011e-264
35	CG17762	FBgn0030412	Tomosyn	1.4018	5.84077e-202	6.71805e-198
36	CG10118	FBgn0005626	ple	2.86668	0	0
36	CG33528	FBgn0260964	Vmat	2.78864	0	0
36	CG13968	FBgn0032840	sNPF	2.45314	0	0
36	CG8380	FBgn0034136	DAT	2.14984	0	0
36	CG7018	FBgn0005658	Ets65A	1.90485	0	0
36	CG6669	FBgn0017590	klg	1.80738	2.28545e-198	2.62873e-194
36	CG6713	FBgn0011676	Nos	1.50574	5.95485e-136	6.84927e-132
36	CG33179	FBgn0053179	beat-IIIb	1.39595	5.73615e-93	6.59772e-89
36	CG45263	FBgn0266801	CG45263	1.19435	5.53619e-91	6.36773e-87
36	CG8861	FBgn0037676	CG8861	1.19952	2.42571e-83	2.79006e-79
37	CG2016	FBgn0250839	CG2016	3.07613	0	0
37	CG3822	FBgn0038837	KaiR1D	2.09124	0	0
37	CG33200	FBgn0053200	VepD	1.60455	0	0
37	CG1358	FBgn0033196	CG1358	1.97076	3.61119e-264	4.15359e-260
37	CG34341	FBgn0085370	Pde11	1.71669	1.25829e-249	1.44728e-245
37	CG7291	FBgn0031381	Npc2a	1.7427	1.73692e-235	1.9978e-231
37	CG34355	FBgn0085384	CG34355	2.06746	5.41312e-220	6.22617e-216
37	CG6044	FBgn0034725	CG6044	2.31679	3.88124e-174	4.4642e-170
37	CG34384	FBgn0085413	CG34384	1.5476	1.79105e-157	2.06007e-153
37	CG42540	FBgn0260657	CG42540	2.41103	3.56967e-139	4.10584e-135
38	CG14375	FBgn0038147	CCHa2	2.9125	0	0
38	CG13968	FBgn0032840	sNPF	2.55842	6.79765e-200	7.81865e-196
38	CG14919	FBgn0032336	AstC	3.08057	1.44262e-188	1.6593e-184
38	CG11354	FBgn0026411	Lim1	1.70607	9.09037e-147	1.04557e-142
38	CG6713	FBgn0011676	Nos	1.35583	2.70294e-79	3.10892e-75
38	CG43744	FBgn0264001	bru3	1.12597	6.14304e-77	7.06573e-73
38	CG2052	FBgn0262636	dati	1.06425	1.6569e-47	1.90577e-43
38	CG44424	FBgn0265597	rad	0.966487	5.21182e-43	5.99463e-39
38	CG5629	FBgn0261285	Ppcs	1.05089	1.1746e-40	1.35102e-36
38	CG34356	FBgn0085385	bma	1.04351	2.85372e-37	3.28235e-33
39	CG4716	FBgn0033820	CG4716	4.39395	0	0
39	CG9691	FBgn0030160	CG9691	4.02114	0	0
39	CG10799	FBgn0033821	CG10799	3.85959	0	0
39	CG32372	FBgn0268063	ltl	3.78933	0	0
39	CG3132	FBgn0260746	Ect3	3.73744	0	0
39	CG30197	FBgn0050197	CG30197	3.7339	0	0
39	CG9689	FBgn0030159	CG9689	3.70754	0	0
39	CG1780	FBgn0026415	Idgf4	3.42292	0	0
39	CG13631	FBgn0040600	CG13631	3.25511	0	0
39	CG9686	FBgn0030158	CG9686	4.02941	3.32792e-296	3.82778e-292
40	CG8034	FBgn0031011	CG8034	2.25942	0	0
40	CG7411	FBgn0003011	ort	2.12568	0	0
40	CG3143	FBgn0038197	foxo	1.90128	0	0
40	CG12154	FBgn0004102	oc	1.55658	0	0
40	CR45312	FBgn0266851	lncRNA:CR45312	1.92651	1.24789e-182	1.43532e-178
40	CG16752	FBgn0029768	SPR	1.91222	1.27966e-171	1.47186e-167
40	CG9887	FBgn0031424	VGlut	2.46099	2.87471e-155	3.30649e-151
40	CG43955	FBgn0264606	Fife	1.95277	1.24736e-125	1.43472e-121
40	CG3694	FBgn0267252	Ggamma30A	1.60841	8.77785e-114	1.00963e-109
40	CG15899	FBgn0264386	Ca-alpha1T	2.12008	6.99116e-108	8.04123e-104
41	CR45223	FBgn0266750	lncRNA:CR45223	1.87011	2.00494e-269	2.30608e-265
41	CG10564	FBgn0024150	Ac78C	1.90572	1.84283e-202	2.11962e-198
41	CG11491	FBgn0283451	br	1.81699	3.65133e-104	4.19976e-100
41	CG43140	FBgn0262614	pyd	1.66871	1.08842e-72	1.2519e-68
41	CG1232	FBgn0003710	tipE	1.67348	7.5468e-66	8.68032e-62
41	CG14509	FBgn0039647	jus	1.99932	7.14321e-59	8.21611e-55
41	CG32975	FBgn0028875	nAChRalpha5	2.16977	1.10363e-56	1.26939e-52
41	CG13830	FBgn0039054	Cow	1.62786	8.82506e-49	1.01506e-44
41	CG17838	FBgn0038826	Syp	1.58638	4.68572e-48	5.38952e-44
41	CG32538	FBgn0086778	nAChRalpha7	1.59572	1.21518e-44	1.3977e-40
42	CG32105	FBgn0052105	Lmx1a	2.02772	0	0
42	CG1402	FBgn0031698	Ncoa6	1.93339	2.39318e-201	2.75263e-197
42	CG14734	FBgn0037976	Tk	1.93391	1.01967e-175	1.17283e-171
42	CG34361	FBgn0085390	Dgk	1.63937	9.76569e-140	1.12325e-135
42	CG3441	FBgn0035092	Nplp1	2.10715	5.34266e-103	6.14512e-99
42	CG32183	FBgn0052183	Ccn	1.69926	2.82122e-96	3.24497e-92
42	CG15312	FBgn0030174	CG15312	1.83798	7.7922e-82	8.96259e-78
42	CG5890	FBgn0039380	CG5890	1.97989	1.97806e-63	2.27517e-59
42	CG9887	FBgn0031424	VGlut	1.88093	1.54405e-55	1.77597e-51
42	CG4128	FBgn0032151	nAChRalpha6	1.75214	5.04712e-42	5.8052e-38

### Sheet: cluster_annotation
Table S3: Genes used to annotate cell clusters
Cluster	Genes used for annotation	Annotation	References
0	toy, dpr13, beat-Ic	Optic lobe neurons	Adachi et al., 2003; Tan et al., 2015; Ozel et al., 2020
1	Ddc, Dop2R	5-HT and DA neurons	Croset et al., 2018
2	VGlut	Glutamatergic neurons	Croset et al., 2018
3	pros, dati, spab, jeb	neuropeptides/cholinergic neurons, central brain	Croset et al., 2018; Davie et al., 2018
4	VGlut	Glutamatergic neurons	Croset et al., 2018
5	MtnA, Obp44a	surface glia	DeSalvo et al., 2014
6	spab, jeb	neuropeptides/cholinergic neurons	Croset et al., 2018
7	scro	optic lobe neurons	Davie et al., 2018
8	Gad1	GABAergic neurons	Croset et al., 2018
9	Gad1	GABAergic neurons	Croset et al., 2018
10	sosie, beat-Ic, acj6	olfactory projection neurons	Croset et al., 2018
11	SoxN, acj6, Lim1	optic lobe and antennal lobe neurons	Croset et al., 2018
12	Rgk1, rut	Kenyon cells	Murakami et al., 2017
13	VGlut	Glutamatergic neurons	Croset et al., 2018
14	Gad1	GABAergic neurons	Croset et al., 2018
15	Pdh, fabp, se	eye, cuticle, glia	Croset et al., 2018, Thurmond et al., 2019
16	Gad1	GABAergic neurons	Croset et al., 2018
17	Imp, ChT, ChAT	cholinergic neurons of central brain	Davie et al., 2018
18	scro	undetermined, perhaps optic lobe neurons	Davie et al., 2018
19	Pka-C3, CG2016, sosie	undetermined
20	pros, VGlut, dati	glutamaterigic neurons of central brain	Croset et al., 2018
21	pros, Gad1, dati	GABAergic neurons of central brain	Croset et al., 2018
22	disco, disco-r, CG31221	undetermined
23	alrm, Gat	Astrocytes	Thurmond et al., 2019
24	Eaat1	Astrocytes	MacNamee et al., 2016; Freeman, 2015; Stacey et al., 2010
25	Pka-R2, Rgk1	Kenyon cells	Murakami et al., 2017
26	Gad1	GABAergic neurons	Croset et al., 2018
27	CG1552, CG8369, CG8369	undetermined
28	AstA-R1, pdm3	Cells of ellipsoid body and fan shaped body	Chen et al., 2012; Ni et al., 2019
29	Arr2, ninaE, ninaC, Arr1	Photoreceptor cells	Thurmond et al., 2019
30	Gad1	GABAergic neurons	Croset et al., 2018
31	acj6, fkh, lncRNA:CR45223	undetermined
32	AstA-R1	Mostly undetermined, dorsal fan-shaped body	Ni et al., 2019.
33	CG3168, CG6910	Surface glia and fat body	DeSalvo et al., 2014
34	Eip63F-1, CG14274, CG43795	undetermined
35	Dh31, Nep1	ellipsoid body, mushroom body	Croset et al., 2018; Turrel et al., 2020
36	ple, VMat, DAT	Dopaminergic neurons	Croset et al., 2018
37	CG2016, KaiR1D, VepD	undetermined
38	CCHa2, sNPF, AstC	neuropeptides in perhaps cholinergic neurons	Croset et al; Davie et al., 2018
39	ltl, Idgf4	developmental genes	Thurmond et al., 2019
40	CG8034, ort, foxo	undetermined
41	lncRNA:CR45223, Ac78C, br	undetermined
42	Tk, Nplp1	Tachykinin/neuropeptidergic neurons	Ignell et al., 2009; Croset et al., 2018
Croset V, Treiber CD, Waddell S. Cellular diversity in the Drosophila midbrain revealed by single-cell transcriptomics. eLife (2018) 7:e34550. doi.org/10.7554/eLife.34550
Davie K, Janssens J, Koldere D, De Waegeneer M, Pech U, Kreft Ł, et al. A single-cell transcriptome atlas of the aging Drosophila brain. Cell (2018) 174: 982–98.e20. doi.org/10.1016/j.cell.2018.05.057
Thurmond J, Goodman JL, Strelets VB, Attrill H, Gramates LS, Marygold S, et al. FlyBase 2.0: the next generation. Nucleic Acids Res (2019) 47(D1): D759–65. doi.org/10.1093/nar/gky1003
Turrel O, Rabah Y, Plaçais PY, Goguel V, Preat T. Drosophila middle-term memory: Amnesiac is required for PKA activation in the mushroom bodies, a function modulated by neprilysin 1. J Neurosci. (2020) 40: 4219–29. doi.org/10.1523/JNEUROSCI.2311-19.2020
Ignell R, Root CM, Birse RT, Wang JW, Nässel DR, Winther AM. Presynaptic peptidergic modulation of olfactory receptor neurons in Drosophila. Proc Natl Acad Sci USA (2009) 106: 13070–5. doi.org/10.1073/pnas.0813004106
Ni JD, Gurav AS, Liu W, Ogunmowo TH, Hackbart H, Elsheikh A, et al. Differential regulation of the Drosophila sleep homeostat by circadian and arousal inputs. eLife (2019) 8: e40487. doi.org/10.7554/eLife.40487
DeSalvo MK, Hindle SJ, Rusan ZM, Orng S, Eddison M, Halliwill K, et al. The Drosophila surface glia transcriptome: evolutionary conserved blood-brain barrier processes. Front Neurosci. (2014) 8: 346. doi.org/10.3389/fnins.2014.00346
Chen CC, Wu JK, Lin HW, Pai TP, Fu TF, Wu CL, et al. Visualizing long-term memory formation in two neurons of the Drosophila brain. Science (2012) 335: 678–85.doi.org/10.1126/science.1212735
Murakami S, Minami-Ohtsubo M, Nakato R, Shirahige K, Tabata T. Two components of aversive memory in Drosophila, anesthesia-sensitive and anesthesia-resistant memory, require distinct domains within the Rgk1 small GTPase. J Neurosci. (2017) 37: 5496–510. doi.org/10.1523/JNEUROSCI.3648-16.2017
MacNamee SE, Liu KE, Gerhard S, Tran CT, Fetter RD, Cardona A, et al. Astrocytic glutamate transport regulates a Drosophila CNS synapse that lacks astrocyte ensheathment. J Comp Neurol. (2016). 524: 1979–98. doi.org/10.1002/cne.24016
Freeman MR. Drosophila central nervous system glia. Cold Spring Harbor Perspectives in Biology. (2015). 7(11), a020552. doi.org/10.1101/cshperspect.a020552
Stacey SM, Muraro NI, Peco E, Labbé A, Thomas GB, Baines RA, et al. Drosophila glial glutamate transporter Eaat1 is regulated by fringe-mediated notch signaling and is essential for larval locomotion. J Neurosci. (2010) 30: 14446–57. doi.org/10.1523/JNEUROSCI.1021-10.2010
Adachi Y, Hauck B, Clements J, Kawauchi H, Kurusu M, Totani Y, et al. Conserved cis-regulatory modules mediate complex neural expression patterns of the eyeless gene in the Drosophila brain. Mech Development (2003) 120: 1113–26. doi.org/10.1016/j.mod.2003.08.007
Tan L, Zhang KX, Pecot MY, Nagarkar-Jaiswal S, Lee PT, Takemura SY, et al. Ig superfamily ligand and receptor pairs expressed in synaptic partners in Drosophila. Cell (2015) 163: 1756–69. doi.org/10.1016/j.cell.2015.11.021
Özel MN, Simon F, Jafari S, Holguera I, Chen YC, Benhra N, et al. Neuronal diversity and convergence in a visual system developmental atlas. Nature (2021) 589: 88–95. doi.org/10.1038/s41586-020-2879-3
