## Supplementary Table S6 for "Developmental Alcohol Exposure in Drosophila: Effects on Adult Phenotypes and Gene Expression in the Brain"

### Sheet: Male
Table S6: Human orthologs of differentially expressed genes - males
58.8% of differentially expressed genes had human orthologs
Only genes with DIOPT score >3 included
Fly GeneID	FlyBaseID	HGNCID	Human Symbol	DIOPT Score
5-HT2A	FBgn0087012	5295	HTR2C	10
5-HT2A	FBgn0087012	5294	HTR2B	7
5-HT2A	FBgn0087012	5293	HTR2A	7
apolpp	FBgn0087002		LOC400499	4
apolpp	FBgn0087002	603	APOB	4
Appl	FBgn0000108	620	APP	13
Appl	FBgn0000108	598	APLP2	12
Appl	FBgn0000108	597	APLP1	11
Argk	FBgn0000116	1994	CKM	11
Argk	FBgn0000116	1996	CKMT2	10
Argk	FBgn0000116	1991	CKB	10
Argk	FBgn0000116	31736	CKMT1A	9
Argk	FBgn0000116	1995	CKMT1B	5
Arr1	FBgn0000120	712	ARRB2	6
Arr1	FBgn0000120	711	ARRB1	5
Arr1	FBgn0000120	10521	SAG	5
Arr1	FBgn0000120	710	ARR3	4
Arr2	FBgn0000121	712	ARRB2	5
Arr2	FBgn0000121	10521	SAG	5
Arr2	FBgn0000121	711	ARRB1	4
Arr2	FBgn0000121	710	ARR3	4
CAH1	FBgn0027844	14914	CA13	10
CAH1	FBgn0027844	1381	CA7	10
CAH1	FBgn0027844	1373	CA2	10
CAH1	FBgn0027844	1378	CA5B	9
CAH1	FBgn0027844	1374	CA3	8
CAH1	FBgn0027844	1368	CA1	8
CAH1	FBgn0027844	1377	CA5A	8
CAH1	FBgn0027844	1375	CA4	3
Calx	FBgn0013995	11070	SLC8A3	13
Calx	FBgn0013995	11068	SLC8A1	13
Calx	FBgn0013995	11069	SLC8A2	12
ced-6	FBgn0029092	18649	GULP1	9
CG10863	FBgn0027552	382	AKR1B10	7
CG10863	FBgn0027552	381	AKR1B1	6
CG10863	FBgn0027552	37281	AKR1B15	5
CG10863	FBgn0027552	23437	AKR1E2	5
CG10863	FBgn0027552	388	AKR1D1	5
CG10863	FBgn0027552	380	AKR1A1	5
CG10863	FBgn0027552	385	AKR1C2	4
CG10863	FBgn0027552	384	AKR1C1	4
CG10863	FBgn0027552	386	AKR1C3	4
CG10863	FBgn0027552	387	AKR1C4	4
CG11030	FBgn0031736	20271	NGDN	14
CG12355	FBgn0040805	26827	MPV17L	12
CG13124	FBgn0032156	24030	MIF4GD	7
CG13124	FBgn0032156	23925	CTIF	5
CG1358	FBgn0033196	20105	FLVCR2	13
CG1358	FBgn0033196	24682	FLVCR1	12
CG1358	FBgn0033196	26177	SLC49A3	3
CG31690	FBgn0051690	25440	TMTC2	12
CG32444	FBgn0043783	24063	GALM	11
CG3270	FBgn0033093	26927	FOXRED1	13
CG42540	FBgn0260657	3383	STOM	12
CG42540	FBgn0260657	19420	STOML3	9
CG42540	FBgn0260657	13394	NPHS2	3
CG43658	FBgn0263706	25540	ARHGEF10L	10
CG43658	FBgn0263706	14103	ARHGEF10	10
CG43658	FBgn0263706	21726	ARHGEF17	3
CG6126	FBgn0038407	20302	SLC22A16	7
CG6126	FBgn0038407	8494	SLC22A13	6
CG6126	FBgn0038407	17989	SLC22A12	5
CG6126	FBgn0038407	10972	SLC22A8	5
CG6126	FBgn0038407	10970	SLC22A6	5
CG6126	FBgn0038407	10968	SLC22A4	5
CG6126	FBgn0038407	10969	SLC22A5	5
CG6126	FBgn0038407	10971	SLC22A7	5
CG6126	FBgn0038407	10966	SLC22A2	4
CG6126	FBgn0038407	10967	SLC22A3	4
CG6126	FBgn0038407	18120	SLC22A11	4
CG6126	FBgn0038407	8495	SLC22A14	4
CG6126	FBgn0038407	10963	SLC22A1	4
CG6126	FBgn0038407	20301	SLC22A15	3
CG6126	FBgn0038407	28542	SLC22A24	3
CG6126	FBgn0038407	18057	SLC22A10	3
CG6126	FBgn0038407	32935	SLC22A25	3
CG6126	FBgn0038407	16261	SLC22A9	3
CG6126	FBgn0038407	25417	SVOP	3
CG6218	FBgn0038321	17174	NAGK	14
CG6770	FBgn0032400	29990	NUPR1	8
CG6770	FBgn0032400	44164	NUPR2	5
CG9743	FBgn0039756	21088	SCD5	7
CG9743	FBgn0039756	10571	SCD	7
CG9932	FBgn0262160	21684	ZNF462	3
ChT	FBgn0265487	16746	MBNL2	10
ChT	FBgn0265487	6923	MBNL1	10
ChT	FBgn0265487	20564	MBNL3	9
cpx	FBgn0041605	2309	CPLX1	9
cpx	FBgn0041605	2310	CPLX2	8
dally	FBgn0263930	4453	GPC5	14
dally	FBgn0263930	4451	GPC3	9
eag	FBgn0000535	6250	KCNH1	13
eag	FBgn0000535	6254	KCNH5	12
eEF1alpha1	FBgn0284245	3192	EEF1A2	11
eEF1alpha1	FBgn0284245	3189	EEF1A1	9
eEF1alpha1	FBgn0284245	3200	EEF1A1P5	4
Ets65A	FBgn0005658	3446	ERG	8
Ets65A	FBgn0005658	3749	FLI1	8
Ets65A	FBgn0005658	18562	FEV	6
euc	FBgn0038665	16211	SCP2D1	3
fabp	FBgn0037913	3562	FABP7	11
fabp	FBgn0037913	3557	FABP3	11
fabp	FBgn0037913	9117	PMP2	11
fabp	FBgn0037913	3559	FABP4	10
fabp	FBgn0037913	3563	FABP9	9
fabp	FBgn0037913	34524	FABP12	9
fabp	FBgn0037913	3560	FABP5	8
fabp	FBgn0037913	9920	RBP2	3
fabp	FBgn0037913	2339	CRABP2	3
fabp	FBgn0037913	30316	RBP7	3
fabp	FBgn0037913	15847	RBP5	3
fabp	FBgn0037913	2338	CRABP1	3
fabp	FBgn0037913	9919	RBP1	3
fabp	FBgn0037913	3561	FABP6	3
fabp	FBgn0037913	3555	FABP1	3
Gabat	FBgn0036927	23	ABAT	15
Gad1	FBgn0004516	4092	GAD1	14
Gad1	FBgn0004516	4093	GAD2	13
Gad1	FBgn0004516	18966	CSAD	4
Gad1	FBgn0004516	27949	GADL1	4
GILT1	FBgn0038149	5398	IFI30	8
Gs2	FBgn0001145	4341	GLUL	14
GstE12	FBgn0027590	4642	GSTT2	3
GstE12	FBgn0027590	26930	GSTT4	3
GstE12	FBgn0027590	33437	GSTT2B	3
hdc	FBgn0010113	21041	HECA	12
Hr38	FBgn0014859	7981	NR4A2	13
Hr38	FBgn0014859	7982	NR4A3	11
Hr38	FBgn0014859	7980	NR4A1	10
Hsp23	FBgn0001224	2389	CRYAB	7
Hsp23	FBgn0001224	26511	HSPB6	5
Hsp23	FBgn0001224	2388	CRYAA	5
Hsp23	FBgn0001224	5247	HSPB2	5
Hsp23	FBgn0001224	51901	CRYAA2	5
Hsp23	FBgn0001224	5246	HSPB1	4
Hsp23	FBgn0001224	30171	HSPB8	3
Hsp23	FBgn0001224	5248	HSPB3	3
Hsp26	FBgn0001225	2389	CRYAB	6
Hsp26	FBgn0001225	2388	CRYAA	6
Hsp26	FBgn0001225	5246	HSPB1	5
Hsp26	FBgn0001225	5247	HSPB2	5
Hsp26	FBgn0001225	51901	CRYAA2	4
Hsp26	FBgn0001225	26511	HSPB6	3
Hsp26	FBgn0001225	30171	HSPB8	3
Hsp26	FBgn0001225	5248	HSPB3	3
Hsp27	FBgn0001226	26511	HSPB6	4
Hsp27	FBgn0001226	2389	CRYAB	4
Hsp27	FBgn0001226	2388	CRYAA	4
Hsp27	FBgn0001226	5246	HSPB1	4
Hsp27	FBgn0001226	5247	HSPB2	4
IA-2	FBgn0031294	9676	PTPRN	11
IA-2	FBgn0031294	9677	PTPRN2	10
LpR2	FBgn0051092	12698	VLDLR	12
LpR2	FBgn0051092	6547	LDLR	11
LpR2	FBgn0051092	6700	LRP8	11
MFS9	FBgn0038799	10933	SLC17A5	7
MFS9	FBgn0038799	10930	SLC17A2	4
MFS9	FBgn0038799	10931	SLC17A3	4
MFS9	FBgn0038799	16703	SLC17A6	4
MFS9	FBgn0038799	16704	SLC17A7	4
MFS9	FBgn0038799	20151	SLC17A8	4
MFS9	FBgn0038799	10932	SLC17A4	3
MFS9	FBgn0038799	10929	SLC17A1	3
Mlc2	FBgn0002773	21719	MYL7	4
Mlc2	FBgn0002773	7583	MYL2	4
Mlc2	FBgn0002773	15754	MYL9	3
Mlc2	FBgn0002773	29824	MYLPF	3
Mlc2	FBgn0002773	29825	MYL10	3
Mlc2	FBgn0002773	16701	MYL12A	3
Mlc2	FBgn0002773	7586	MYL5	3
MsrA	FBgn0000565	7377	MSRA	11
mtt	FBgn0050361	4595	GRM3	4
mtt	FBgn0050361	4594	GRM2	4
mtt	FBgn0050361	4600	GRM8	4
mtt	FBgn0050361	4593	GRM1	4
mtt	FBgn0050361	4597	GRM5	4
mtt	FBgn0050361	4598	GRM6	3
mtt	FBgn0050361	4599	GRM7	3
mtt	FBgn0050361	4596	GRM4	3
ninaE	FBgn0002940	14449	OPN4	12
NLaz	FBgn0053126	612	APOD	10
noc	FBgn0005771	23589	ZNF503	13
noc	FBgn0005771	25883	ZNF703	12
nvy	FBgn0005636	1537	CBFA2T3	13
nvy	FBgn0005636	1536	CBFA2T2	11
nvy	FBgn0005636	1535	RUNX1T1	11
Oat	FBgn0022774	8091	OAT	14
ort	FBgn0003011	31715	GLRA4	5
ort	FBgn0003011	4328	GLRA3	4
ort	FBgn0003011	4327	GLRA2	4
ort	FBgn0003011	4329	GLRB	4
ort	FBgn0003011	4326	GLRA1	3
Pdh	FBgn0011693	5154	HPGD	14
pkm	FBgn0003090	20340	PRICKLE2	12
pkm	FBgn0003090	17019	PRICKLE1	11
pkm	FBgn0003090	6645	PRICKLE3	10
pros	FBgn0004595	9459	PROX1	10
pros	FBgn0004595	26715	PROX2	8
Rab27	FBgn0025382	9766	RAB27A	14
Rab27	FBgn0025382	9767	RAB27B	10
robo2	FBgn0002543	10249	ROBO1	6
robo2	FBgn0002543	13433	ROBO3	6
robo2	FBgn0002543	17985	ROBO4	5
robo2	FBgn0002543	10250	ROBO2	5
RpL22	FBgn0015288	10315	RPL22	12
RpL22	FBgn0015288	27610	RPL22L1	9
scf	FBgn0025682	1458	CALU	14
scf	FBgn0025682	9934	RCN1	10
scf	FBgn0025682	21145	RCN3	8
se	FBgn0086348	13312	GSTO1	14
se	FBgn0086348	23064	GSTO2	12
Slob	FBgn0264087	23326	PXK	4
Ssadh	FBgn0039349	408	ALDH5A1	15
Swim	FBgn0034709	19168	TINAGL1	14
Swim	FBgn0034709	14599	TINAG	12
Sytalpha	FBgn0261089	11509	SYT1	4
Sytalpha	FBgn0261089	11513	SYT5	4
Sytalpha	FBgn0261089	11510	SYT2	4
Sytalpha	FBgn0261089	19264	SYT8	4
Sytalpha	FBgn0261089	11511	SYT3	4
Sytalpha	FBgn0261089	19266	SYT10	4
Sytalpha	FBgn0261089	19265	SYT9	4
Sytalpha	FBgn0261089	18638	SYT6	3
Sytalpha	FBgn0261089		LOC102724488	3
Sytalpha	FBgn0261089	11514	SYT7	3
Sytalpha	FBgn0261089	11512	SYT4	3
Sytalpha	FBgn0261089	19239	SYT11	3
Sytalpha	FBgn0261089	24119	SYT17	3
Treh	FBgn0003748	12266	TREH	14
Tsf1	FBgn0022355	7037	MELTF	5
Tsf1	FBgn0022355	11740	TF	4
Tsf1	FBgn0022355	6720	LTF	4
Tsp42Ee	FBgn0029506	1692	CD63	3
VGlut	FBgn0031424	16703	SLC17A6	14
VGlut	FBgn0031424	16704	SLC17A7	13
VGlut	FBgn0031424	20151	SLC17A8	12
VGlut	FBgn0031424	10930	SLC17A2	4
VGlut	FBgn0031424	10931	SLC17A3	4
VGlut	FBgn0031424	10933	SLC17A5	4
VGlut	FBgn0031424	10932	SLC17A4	3
VGlut	FBgn0031424	10929	SLC17A1	3

### Sheet: Female
Table S6: Human orthologs of differentially expressed genes - females
58.1% of differentially expressed genes had human orthologs
Only genes with DIOPT score >3 included
Fly GeneID	FlyBaseID	HGNCID	Human Symbol	DIOPT Score
14-3-3zeta	FBgn0004907	12855	YWHAZ	13
14-3-3zeta	FBgn0004907	12849	YWHAB	11
14-3-3zeta	FBgn0004907	12853	YWHAH	6
14-3-3zeta	FBgn0004907	12852	YWHAG	6
14-3-3zeta	FBgn0004907	12854	YWHAQ	5
14-3-3zeta	FBgn0004907	10773	SFN	5
14-3-3zeta	FBgn0004907	12851	YWHAE	4
5-HT1A	FBgn0004168	5286	HTR1A	7
5-HT1A	FBgn0004168	5287	HTR1B	3
5-HT1A	FBgn0004168	5291	HTR1E	3
5-HT1A	FBgn0004168	5292	HTR1F	3
5-HT1A	FBgn0004168	5289	HTR1D	3
5-HT2A	FBgn0087012	5295	HTR2C	10
5-HT2A	FBgn0087012	5294	HTR2B	7
5-HT2A	FBgn0087012	5293	HTR2A	7
AMPdeam	FBgn0052626	469	AMPD2	13
AMPdeam	FBgn0052626	470	AMPD3	5
AMPdeam	FBgn0052626	468	AMPD1	5
apolpp	FBgn0087002		LOC400499	4
apolpp	FBgn0087002	603	APOB	4
app	FBgn0260941	20341	ZDHHC14	10
app	FBgn0260941	20712	ZDHHC18	8
app	FBgn0260941	18475	ZDHHC9	6
app	FBgn0260941	18472	ZDHHC5	3
Arr2	FBgn0000121	712	ARRB2	5
Arr2	FBgn0000121	10521	SAG	5
Arr2	FBgn0000121	711	ARRB1	4
Arr2	FBgn0000121	710	ARR3	4
baz	FBgn0000163	16051	PARD3	13
baz	FBgn0000163	14446	PARD3B	11
btsz	FBgn0266756	15588	SYTL4	10
btsz	FBgn0266756	15589	SYTL5	8
btsz	FBgn0266756	15584	SYTL1	3
btsz	FBgn0266756	15585	SYTL2	3
btsz	FBgn0266756	15587	SYTL3	3
CAH2	FBgn0027843	1368	CA1	4
CAH2	FBgn0027843	1378	CA5B	4
CAH2	FBgn0027843	14914	CA13	4
CAH2	FBgn0027843	1374	CA3	4
CAH2	FBgn0027843	1373	CA2	4
CAH2	FBgn0027843	1381	CA7	4
CAH2	FBgn0027843	1372	CA14	4
CAH2	FBgn0027843	1377	CA5A	3
CAH2	FBgn0027843	1375	CA4	3
CAH2	FBgn0027843	1371	CA12	3
CAH2	FBgn0027843	1380	CA6	3
CAH2	FBgn0027843	1383	CA9	3
Calx	FBgn0013995	11070	SLC8A3	13
Calx	FBgn0013995	11068	SLC8A1	13
Calx	FBgn0013995	11069	SLC8A2	12
CG1358	FBgn0033196	20105	FLVCR2	13
CG1358	FBgn0033196	24682	FLVCR1	12
CG1358	FBgn0033196	26177	SLC49A3	3
CG32687	FBgn0052687	26968	LRRC58	13
CG3961	FBgn0036821	16526	ACSL5	14
CG3961	FBgn0036821	16496	ACSL6	12
CG3961	FBgn0036821	3569	ACSL1	12
CG42674	FBgn0261556	29105	PLEKHG5	6
CG42674	FBgn0261556	25562	PLEKHG6	5
CG8745	FBgn0036381	14404	ETNPPL	14
CG8745	FBgn0036381	28249	PHYKPL	11
CG8745	FBgn0036381	14412	AGXT2	3
CG9650	FBgn0029939	13222	BCL11B	12
CG9650	FBgn0029939	13221	BCL11A	11
CG9650	FBgn0029939	15981	ZNF296	3
ckn	FBgn0033987	20879	CASKIN1	4
ckn	FBgn0033987	18200	CASKIN2	4
Cngl	FBgn0263257	2152	CNGA4	3
Cngl	FBgn0263257	2148	CNGA1	3
Cngl	FBgn0263257	2150	CNGA3	3
ct	FBgn0004198	19347	CUX2	11
ct	FBgn0004198	2557	CUX1	10
Cyp4g15	FBgn0030304	23198	CYP4V2	5
Cyp4g15	FBgn0030304	2594	CYP19A1	3
dally	FBgn0263930	4453	GPC5	14
dally	FBgn0263930	4451	GPC3	9
DNaseII	FBgn0000477	2960	DNASE2	12
DNaseII	FBgn0000477	28875	DNASE2B	11
Dop2R	FBgn0053517	3023	DRD2	9
Dop2R	FBgn0053517	3024	DRD3	7
Dop2R	FBgn0053517	3025	DRD4	4
Dscam1	FBgn0033159	14656	DSCAML1	13
Dscam1	FBgn0033159	3039	DSCAM	11
Eaat1	FBgn0026439	10941	SLC1A3	10
Eaat1	FBgn0026439	10944	SLC1A6	9
Eaat1	FBgn0026439	10939	SLC1A1	8
Eaat1	FBgn0026439	10945	SLC1A7	7
Eaat1	FBgn0026439	10943	SLC1A5	7
Eaat1	FBgn0026439	10942	SLC1A4	7
Eaat1	FBgn0026439	10940	SLC1A2	5
eEF1alpha1	FBgn0284245	3192	EEF1A2	11
eEF1alpha1	FBgn0284245	3189	EEF1A1	9
eEF1alpha1	FBgn0284245	3200	EEF1A1P5	4
eEF5	FBgn0285952	3300	EIF5A	14
eEF5	FBgn0285952	3301	EIF5A2	13
eEF5	FBgn0285952	17419	EIF5AL1	11
Fas2	FBgn0000635	7657	NCAM2	11
Fas2	FBgn0000635	7656	NCAM1	11
Fili	FBgn0085397	20980	LRRN1	3
Fili	FBgn0085397	16914	LRRN2	3
futsch	FBgn0259108	6836	MAP1B	8
futsch	FBgn0259108	6835	MAP1A	8
futsch	FBgn0259108	15715	MAP1S	6
fz	FBgn0001085	4038	FZD1	13
fz	FBgn0001085	4045	FZD7	13
fz	FBgn0001085	4040	FZD2	10
fz	FBgn0001085	4041	FZD3	5
fz	FBgn0001085	4044	FZD6	5
fz2	FBgn0016797	4043	FZD5	14
fz2	FBgn0016797	4046	FZD8	12
fz2	FBgn0016797	10778	SFRP4	3
fz2	FBgn0016797	3959	FRZB	3
Gad1	FBgn0004516	4092	GAD1	14
Gad1	FBgn0004516	4093	GAD2	13
Gad1	FBgn0004516	18966	CSAD	4
Gad1	FBgn0004516	27949	GADL1	4
GlcAT-P	FBgn0036144	921	B3GAT1	4
GlcAT-P	FBgn0036144	923	B3GAT3	3
GlcAT-P	FBgn0036144	922	B3GAT2	3
Gs2	FBgn0001145	4341	GLUL	14
GstE12	FBgn0027590	4642	GSTT2	3
GstE12	FBgn0027590	26930	GSTT4	3
GstE12	FBgn0027590	33437	GSTT2B	3
h	FBgn0001168	24149	HES4	9
h	FBgn0001168	5192	HES1	7
h	FBgn0001168	16005	HES2	5
Hsp26	FBgn0001225	2389	CRYAB	6
Hsp26	FBgn0001225	2388	CRYAA	6
Hsp26	FBgn0001225	5246	HSPB1	5
Hsp26	FBgn0001225	5247	HSPB2	5
Hsp26	FBgn0001225	51901	CRYAA2	4
Hsp26	FBgn0001225	26511	HSPB6	3
Hsp26	FBgn0001225	30171	HSPB8	3
Hsp26	FBgn0001225	5248	HSPB3	3
IA-2	FBgn0031294	9676	PTPRN	11
IA-2	FBgn0031294	9677	PTPRN2	10
Idgf6	FBgn0013763	1936	CHIT1	4
Idgf6	FBgn0013763	8524	OVGP1	4
Idgf6	FBgn0013763	1932	CHI3L1	4
Idgf6	FBgn0013763	1933	CHI3L2	3
Idgf6	FBgn0013763	17432	CHIA	3
Idh	FBgn0001248	5382	IDH1	14
Idh	FBgn0001248	5383	IDH2	5
Imp	FBgn0285926	28867	IGF2BP2	13
Imp	FBgn0285926	28868	IGF2BP3	13
Imp	FBgn0285926	28866	IGF2BP1	13
IRSp53	FBgn0052082	947	BAIAP2	10
IRSp53	FBgn0052082	21649	BAIAP2L1	8
IRSp53	FBgn0052082	26203	BAIAP2L2	6
jdp	FBgn0027654	28908	DNAJC12	11
kek3	FBgn0028370	29317	LRRC4C	5
kek3	FBgn0028370	25042	LRRC4B	4
kek3	FBgn0028370	15586	LRRC4	3
Lim1	FBgn0026411	6593	LHX1	12
Lim1	FBgn0026411	14216	LHX5	10
LRP1	FBgn0053087	6692	LRP1	11
LRP1	FBgn0053087	6693	LRP1B	10
LRP1	FBgn0053087	6694	LRP2	6
LRP1	FBgn0053087	6696	LRP4	3
luna	FBgn0040765	6350	KLF7	8
luna	FBgn0040765	2235	KLF6	8
luna	FBgn0040765	6349	KLF5	5
mgl	FBgn0261260	6694	LRP2	11
mgl	FBgn0261260	6693	LRP1B	5
mgl	FBgn0261260	6692	LRP1	4
mlt	FBgn0265512	28115	TBCEL	14
mspo	FBgn0020269	11253	SPON2	11
mspo	FBgn0020269	11252	SPON1	3
mub	FBgn0262737	8651	PCBP3	13
mub	FBgn0262737	8648	PCBP2	12
mub	FBgn0262737	8647	PCBP1	12
mub	FBgn0262737	8652	PCBP4	10
nAChRalpha6	FBgn0032151	15781	CHRFAM7A	11
nAChRalpha6	FBgn0032151	1960	CHRNA7	8
ninaE	FBgn0002940	14449	OPN4	12
Nos	FBgn0011676	7872	NOS1	12
Nos	FBgn0011676	7876	NOS3	11
Nos	FBgn0011676	7873	NOS2	10
nrv1	FBgn0015776	804	ATP1B1	14
nrv1	FBgn0015776	805	ATP1B2	12
nrv1	FBgn0015776	806	ATP1B3	10
nrv1	FBgn0015776	808	ATP1B4	9
nrv1	FBgn0015776	820	ATP4B	7
nrv2	FBgn0015777	804	ATP1B1	12
nrv2	FBgn0015777	808	ATP1B4	10
nrv2	FBgn0015777	805	ATP1B2	10
nrv2	FBgn0015777	806	ATP1B3	9
nrv2	FBgn0015777	820	ATP4B	6
Pdfr	FBgn0260753	1440	CALCR	5
Pdfr	FBgn0260753	2358	CRHR2	3
Pdfr	FBgn0260753	12694	VIPR1	3
Pdfr	FBgn0260753	4324	GLP1R	3
Pdfr	FBgn0260753	9608	PTH1R	3
Pdfr	FBgn0260753	10608	SCTR	3
Pdfr	FBgn0260753	4271	GIPR	3
Pdfr	FBgn0260753	4325	GLP2R	3
Pdfr	FBgn0260753	9609	PTH2R	3
Pdfr	FBgn0260753	4266	GHRHR	3
Pdfr	FBgn0260753	242	ADCYAP1R1	3
Pdfr	FBgn0260753	12695	VIPR2	3
Pdfr	FBgn0260753	16709	CALCRL	3
Pgant2	FBgn0031530	4124	GALNT2	15
Pgant2	FBgn0031530	22946	GALNT14	5
Pgant2	FBgn0031530	23233	GALNT16	4
Pgant2	FBgn0031530	21531	GALNT15	3
Pka-C1	FBgn0000273	9381	PRKACB	13
Pka-C1	FBgn0000273	9380	PRKACA	13
Pka-C1	FBgn0000273	9382	PRKACG	9
Pka-C1	FBgn0000273	9441	PRKX	4
pros	FBgn0004595	9459	PROX1	10
pros	FBgn0004595	26715	PROX2	8
pyd	FBgn0262614	11828	TJP2	13
pyd	FBgn0262614	11827	TJP1	11
pyd	FBgn0262614	11829	TJP3	11
QC	FBgn0052412	9753	QPCT	10
QC	FBgn0052412	25952	QPCTL	9
rdhB	FBgn0038946	28639	DHRS11	7
Rgk1	FBgn0264753	10446	RRAD	7
Rgk1	FBgn0264753	15922	REM1	5
Rgk1	FBgn0264753	4234	GEM	4
Rgk1	FBgn0264753	20248	REM2	4
RpL22	FBgn0015288	10315	RPL22	12
RpL22	FBgn0015288	27610	RPL22L1	9
RpLP1	FBgn0002593	10372	RPLP1	13
RpS15	FBgn0034138	10388	RPS15	13
rut	FBgn0003301	232	ADCY1	12
rut	FBgn0003301	236	ADCY5	3
rut	FBgn0003301	237	ADCY6	3
scrib	FBgn0263289	30377	SCRIB	7
scrib	FBgn0263289	14307	LRRC1	6
scrib	FBgn0263289	18531	LRRC7	3
scro	FBgn0028993	7837	NKX2-4	11
scro	FBgn0028993	11825	NKX2-1	10
scro	FBgn0028993	7836	NKX2-3	3
scro	FBgn0028993	32940	NKX2-6	3
scro	FBgn0028993	2488	NKX2-5	3
scro	FBgn0028993	7835	NKX2-2	3
scrt	FBgn0004880	15950	SCRT1	8
scrt	FBgn0004880	15952	SCRT2	7
scyl	FBgn0041094	24944	DDIT4	11
scyl	FBgn0041094	30555	DDIT4L	11
sesB	FBgn0003360	10990	SLC25A4	12
sesB	FBgn0003360	10991	SLC25A5	10
sesB	FBgn0003360	10992	SLC25A6	9
sesB	FBgn0003360	25319	SLC25A31	8
Shab	FBgn0262593	6232	KCNB2	8
Shab	FBgn0262593	6231	KCNB1	8
Shab	FBgn0262593	18861	KCNV1	3
Shab	FBgn0262593	6246	KCNF1	3
Shab	FBgn0262593	6302	KCNS3	3
Shab	FBgn0262593	6300	KCNS1	3
Shab	FBgn0262593	6249	KCNG2	3
Shab	FBgn0262593	18306	KCNG3	3
Shab	FBgn0262593	19698	KCNV2	3
Shab	FBgn0262593	6301	KCNS2	3
SLO2	FBgn0261698	18865	KCNT1	14
SLO2	FBgn0261698	18866	KCNT2	13
Spn43Ab	FBgn0024293	8943	SERPINI1	4
Spn43Ab	FBgn0024293	3311	SERPINB1	4
Spn43Ab	FBgn0024293	8951	SERPINE2	3
Spn43Ab	FBgn0024293	15995	SERPINA9	3
Spn43Ab	FBgn0024293	8945	SERPINI2	3
Spn43Ab	FBgn0024293	8583	SERPINE1	3
Spn43Ab	FBgn0024293	1540	SERPINA6	3
Spn43Ab	FBgn0024293	8955	SERPINB9	3
Spn43Ab	FBgn0024293	14220	SERPINB12	3
Spn43Ab	FBgn0024293	23037	HMSD	3
Spn43Ab	FBgn0024293	10569	SERPINB3	3
Spn43Ab	FBgn0024293	8944	SERPINB13	3
Spn43Ab	FBgn0024293	8950	SERPINB6	3
Taldo	FBgn0023477	11559	TALDO1	14
Ten-m	FBgn0004449	29943	TENM2	13
Ten-m	FBgn0004449	8117	TENM1	13
Ten-m	FBgn0004449	29944	TENM3	12
Ten-m	FBgn0004449	29945	TENM4	12
Tl	FBgn0262473	15634	TLR10	3
Tl	FBgn0262473	16711	TLR6	3
Tl	FBgn0262473	11848	TLR2	3
Tl	FBgn0262473	11850	TLR4	3
Tl	FBgn0262473	11847	TLR1	3
Tl	FBgn0262473	11851	TLR5	3
Tl	FBgn0262473	11849	TLR3	3
Tl	FBgn0262473	15631	TLR7	3
Tl	FBgn0262473	15633	TLR9	3
Tsp	FBgn0031850	2227	COMP	15
Tsp	FBgn0031850	11787	THBS3	13
Tsp	FBgn0031850	11788	THBS4	12
Tsp	FBgn0031850	11786	THBS2	6
Tsp	FBgn0031850	11785	THBS1	6
Tsp42Ea	FBgn0029508	1692	CD63	3
Tsp42Ed	FBgn0029507	1692	CD63	4
wry	FBgn0051665	7884	NOTCH4	4
wry	FBgn0051665	24456	DNER	3
Yp3	FBgn0004047	18821	LIPI	3
