## Supplementary Table S7 for "Developmental Alcohol Exposure in Drosophila: Effects on Adult Phenotypes and Gene Expression in the Brain"

### Sheet: Shared
Table S7: Common differentially expressed genes upon developmental alcohol exposure and acute exposure to cocaine.
Shared_across_sexes	Male_shared	Female_shared
19	83	64
5-HT2A	5-HT2A	5-HT1A
apolpp	apolpp	5-HT2A
Arr2	Argk	AMPdeam
Calx	Arr2	apolpp
CG14989	beat-IIa	app
CG15098	beat-IIIb	Arr2
CG15201	beat-IV	bab2
CG8369	Calx	beat-VII
dpr10	ced-6	CAH2
Gad1	CG10863	Calx
GstE12	CG11030	CG1358
Hsp26	CG12355	CG13739
IA-2	CG12994	CG14989
lncRNA:Hsromega	CG13124	CG15098
Msr-110	CG14687	CG15201
mt:lrRNA	CG14989	CG31324
ninaE	CG15098	CG3961
Obp44a	CG15201	CG42524
pros	CG15209	CG43759
	CG1552	CG8369
	CG2016	CG9650
	CG30197	ckn
	CG31690	Cngl
	CG32444	Dop2R
	CG32521	dpr10
	CG3270	dpr17
	CG42240	Dscam1
	CG42540	ed
	CG43078	Fili
	CG43658	fz
	CG5758	Gad1
	CG6126	glec
	CG6218	GstE12
	CG6770	Hsp26
	CG8369	IA-2
	CG9686	Imp
	CG9743	jdp
	CG9932	kek3
	ChT	Lim1
	Cpr72Ec	lncRNA:CR34335
	cpx	lncRNA:Hsromega
	dally	LRP1
	dpr10	luna
	eag	mamo
	eEF1alpha1	mgl
	euc	mspo
	fabp	Msr-110
	Gabat	mt:lrRNA
	Gad1	mt:srRNA
	GILT1	Myo81F
	Gs2	ninaE
	GstE12	nrv2
	hdc	Obp44a
	Hr38	Pdfr
	Hsp23	pros
	Hsp26	pyd
	Hsp27	Rgk1
	IA-2	RpS15
	lncRNA:Hsromega	rut
	LpR2	Scp2
	MFS9	Spn43Ab
	Msr-110	SPR
	mt:lrRNA	Ten-m
	MtnA	Tl
	mtt
	ninaE
	noc
	Nplp3
	nvy
	Obp44a
	Pdh
	pros
	PVRAP
	Rab27
	robo2
	RpL41
	scf
	se
	Slob
	Ssadh
	Swim
	Tsf1
	VGlut
