## Supplementary Table S9 for "Developmental Alcohol Exposure in Drosophila: Effects on Adult Phenotypes and Gene Expression in the Brain"

### Sheet: Male
Table S9: Gene ontology analysis of differentially expressed genes identified both after developmental exposure to alcohol and acute intake of cocaine - males
Analysis Type:	PANTHER Overrepresentation Test (Released 20210224)
Annotation Version and Release Date:	GO Ontology database DOI: 10.5281/zenodo.4495804 Released 2021-02-01
Analyzed List:	Client Text Box Input (Drosophila melanogaster)
Reference List:	Drosophila melanogaster (all genes in database)
Test Type:	FISHER
Correction:	FDR
GO biological process complete	Drosophila melanogaster - REFLIST	Input_list	raw P-value	FDR
gamma-aminobutyric acid catabolic process (GO:0009450)	2	2	9.91e-05	0.043
gamma-aminobutyric acid metabolic process (GO:0009448)	3	3	1.31e-06	0.0102
neurotransmitter receptor metabolic process (GO:0045213)	3	2	0.000165	0.0495
receptor metabolic process (GO:0043112)	20	3	0.00011	0.043
cellular amino acid catabolic process (GO:0009063)	53	5	3.81e-06	0.00595
synapse assembly (GO:0007416)	62	4	0.000153	0.0478
carboxylic acid catabolic process (GO:0046395)	100	5	6.92e-05	0.0492
organic acid catabolic process (GO:0016054)	103	5	7.92e-05	0.0442
cellular amino acid metabolic process (GO:0006520)	155	6	4.96e-05	0.0388
axon guidance (GO:0007411)	245	7	7.33e-05	0.0441
taxis (GO:0042330)	322	9	7.4e-06	0.00964
neuron projection guidance (GO:0097485)	253	7	8.92e-05	0.041
chemotaxis (GO:0006935)	262	7	0.00011	0.0411
neuron development (GO:0048666)	541	10	7.24e-05	0.0472
response to external stimulus (GO:0009605)	919	15	3.61e-06	0.00705
neuron differentiation (GO:0030182)	688	11	0.000109	0.0448
nervous system development (GO:0007399)	1009	16	2.27e-06	0.00592
neurogenesis (GO:0022008)	841	13	3.25e-05	0.0283
generation of neurons (GO:0048699)	794	12	8.57e-05	0.0419
response to chemical (GO:0042221)	1059	14	8.31e-05	0.0433
response to stimulus (GO:0050896)	2472	26	1.43e-06	0.0056
multicellular organism development (GO:0007275)	2253	23	1.39e-05	0.0136
multicellular organismal process (GO:0032501)	3454	30	8.96e-06	0.01
cellular process (GO:0009987)	7208	44	0.000151	0.0492
biological_process (GO:0008150)	11191	56	0.000135	0.0481
Unclassified (UNCLASSIFIED)	2620	1	0.000135	0.046

### Sheet: Female
Table S9: Gene ontology analysis of differentially expressed genes identified both after developmental exposure to alcohol and acute intake of cocaine - females
Analysis Type:	PANTHER Overrepresentation Test (Released 20210224)
Annotation Version and Release Date:	GO Ontology database DOI: 10.5281/zenodo.4495804 Released 2021-02-01
Analyzed List:	Client Text Box Input (Drosophila melanogaster)
Reference List:	Drosophila melanogaster (all genes in database)
Test Type:	FISHER
Correction:	FDR
GO biological process complete	Drosophila melanogaster - REFLIST	Input_list	raw P-value	FDR
serotonin receptor signaling pathway (GO:0007210)	5	2	0.000309	0.0431
anesthesia-resistant memory (GO:0007615)	13	4	4.71e-07	0.000283
inositol metabolic process (GO:0006020)	10	3	1.55e-05	0.00528
inositol phosphate catabolic process (GO:0071545)	13	3	3.02e-05	0.00843
inositol phosphate dephosphorylation (GO:0046855)	13	3	3.02e-05	0.00814
phosphorylated carbohydrate dephosphorylation (GO:0046838)	13	3	3.02e-05	0.00787
cellular response to catecholamine stimulus (GO:0071870)	16	3	5.18e-05	0.0119
response to catecholamine (GO:0071869)	16	3	5.18e-05	0.0116
cellular response to monoamine stimulus (GO:0071868)	16	3	5.18e-05	0.0113
response to monoamine (GO:0071867)	16	3	5.18e-05	0.0109
cellular response to dopamine (GO:1903351)	16	3	5.18e-05	0.0107
response to dopamine (GO:1903350)	16	3	5.18e-05	0.0104
polyol catabolic process (GO:0046174)	18	3	7.07e-05	0.0135
inositol phosphate metabolic process (GO:0043647)	21	3	0.000107	0.0194
alcohol catabolic process (GO:0046164)	21	3	0.000107	0.019
organic hydroxy compound catabolic process (GO:1901616)	26	3	0.00019	0.031
axon extension (GO:0048675)	31	3	0.000307	0.0436
neuron projection extension (GO:1990138)	33	3	0.000364	0.0491
synapse assembly (GO:0007416)	62	5	5.96e-06	0.00222
cell-cell adhesion via plasma-membrane adhesion molecules (GO:0098742)	72	5	1.18e-05	0.00421
adenylate cyclase-modulating G protein-coupled receptor signaling pathway (GO:0007188)	60	4	0.00011	0.0191
cell junction assembly (GO:0034329)	115	7	4.32e-07	0.000281
cell-cell adhesion (GO:0098609)	108	6	5.07e-06	0.00209
regulation of behavior (GO:0050795)	91	5	3.46e-05	0.00874
detection of abiotic stimulus (GO:0009582)	79	4	0.000301	0.0444
detection of external stimulus (GO:0009581)	79	4	0.000301	0.0436
neuromuscular junction development (GO:0007528)	82	4	0.000344	0.0473
cell adhesion (GO:0007155)	175	8	4.9e-07	0.000274
synapse organization (GO:0050808)	176	8	5.1e-07	0.000266
biological adhesion (GO:0022610)	183	8	6.78e-07	0.000331
G protein-coupled receptor signaling pathway (GO:0007186)	211	9	1.55e-07	0.000121
cell junction organization (GO:0034330)	241	10	3.76e-08	5.88e-05
nervous system process (GO:0050877)	559	14	2.55e-08	6.65e-05
system process (GO:0003008)	632	14	1.14e-07	9.87e-05
taxis (GO:0042330)	322	7	0.00027	0.0406
sensory perception (GO:0007600)	369	8	9.67e-05	0.018
response to abiotic stimulus (GO:0009628)	411	8	0.0002	0.0319
signal transduction (GO:0007165)	936	18	9.25e-09	3.62e-05
behavior (GO:0007610)	515	9	0.000171	0.0291
neuron development (GO:0048666)	541	9	0.000246	0.0384
signaling (GO:0023052)	1173	19	4.88e-08	6.36e-05
neuron differentiation (GO:0030182)	688	11	6.49e-05	0.0127
regulation of cellular component organization (GO:0051128)	755	12	3.01e-05	0.00905
cell communication (GO:0007154)	1209	19	7.85e-08	7.67e-05
regulation of multicellular organismal process (GO:0051239)	573	9	0.000373	0.0494
neurogenesis (GO:0022008)	841	13	1.75e-05	0.00571
generation of neurons (GO:0048699)	794	12	4.89e-05	0.012
regulation of developmental process (GO:0050793)	668	10	0.000248	0.0381
nervous system development (GO:0007399)	1009	15	5.36e-06	0.0021
cellular response to stimulus (GO:0051716)	1432	18	4.91e-06	0.00213
system development (GO:0048731)	1634	18	3.01e-05	0.00872
response to stimulus (GO:0050896)	2472	25	1.61e-06	0.000742
multicellular organismal process (GO:0032501)	3454	34	4.67e-09	3.65e-05
multicellular organism development (GO:0007275)	2253	22	1.77e-05	0.00554
regulation of cellular process (GO:0050794)	3693	34	2.88e-08	5.63e-05
regulation of biological process (GO:0050789)	3966	35	5.33e-08	5.96e-05
anatomical structure development (GO:0048856)	2603	22	0.000179	0.0299
biological regulation (GO:0065007)	4427	36	2.26e-07	0.000161
cellular process (GO:0009987)	7208	43	5.01e-05	0.0119
